# Widespread cortical representations of innate behaviors in the mouse

**DOI:** 10.1101/2025.06.05.657711

**Authors:** Nicholas J. Michelson, Pankaj K. Gupta, Timothy H. Murphy

**Author notes:** Correspondence to: Timothy H Murphy, Address: 2215 Wesbrook Mall, Vancouver, BC, V6T 1Z3, Canada.

## Abstract

Across cortex, a substantial component of observed neuronal activity can be explained by movement. Voluntary movements elicit cortical activity that contain elements related to both motor planning and sensory activity. However, automatic movements that do not require conscious processing, for example grooming or drinking, are to a large extent controlled by subcortical systems such as the brainstem. While the cortex may not be required to generate these automatic behaviors, it is unclear whether cortical activity represents the movements associated with them. In this work, we use a simple procedure to stimulate stereotyped grooming behaviors in the head-fixed mouse while measuring neuronal function across the dorsal cortex. We find specific cortical representations of grooming both at a mesoscale network-level and single-cell resolution. Mesoscale cortical activation was most prominent at the onset of grooming episodes, and declined to baseline levels despite continuous engagement in the behavior. Further stratification of grooming component movements revealed that more directed and unilateral grooming movements had greater cortical associated responses than more stereotyped bilateral movements. These findings help to frame the impact of forms of automatic movements on large scale cortical ensembles and suggest they engage specific and transient cellular and regional cortical ensembles.
