## Supplementary material for "Widespread cortical representations of innate behaviors in the mouse": Figure 1 - figure supplement 3

### Sheet: Sheet1
Position features	Summary statistics of movement features	Left/right differential features
Left paw x position at start	Duration	Difference in maximum y position between right and left paw
Left paw y position at start	Left paw x range	Difference in distance traveled between right and left paw
Right paw x position at start	Left paw y range	Difference in average speed between right and left paw
Right paw y position at start	Right paw x range	Difference in starting position (y) between right and left paw
Left paw x position at midpoint	Right paw y range	Difference in starting position (x) between right and left paw
Left paw y position at midpoint	Left paw ratio of x-range to y-range	Difference in x-range between right and left paw
Right paw x position at midpoint	Right paw ratio of x-range to y-range	Difference in y-range between right and left paw
Right paw y position at midpoint	Distance traveled by left paw	Difference in x position at midpoint of behavior between right and left paw
Left paw x position at end	Distance traveled by right paw	Difference in y position at midpoint of behavior between right and left paw
Left paw y position at end	Average speed of left paw	Difference in x position at end of behavior between right and left paw
Right paw x position at end	Average speed of right paw	Difference in y position at end of behavior between right and left paw
Right paw y position at end	Max speed of left paw
Left paw x position at time of left paw max speed	Max speed of right paw
Left paw y position at time of left paw max speed
Right paw x position at time of right paw max speed
Right paw y position at time of right paw max speed
Left paw x position at time of right paw max speed
Left paw y position at time of right paw max speed
Right paw x position at time of left paw max speed
Right paw y position at time of left paw max speed
